# Abundant clock proteins point to missing molecular regulation in the plant circadian clock

**DOI:** 10.1101/2024.09.03.609973

**Authors:** Uriel Urquiza-García, Nacho Molina, Karen J. Halliday, Andrew J. Millar

**Author notes:** email: Uriel Urquiza-García, Nacho Molina, Karen Halliday, Andrew Millar.

## Abstract

Understanding the biochemistry behind whole-organism traits such as flowering time is a longstanding challenge, where mathematical models are critical. Very few models of plant gene circuits use the absolute units required for comparison to biochemical data. We refactor two detailed models of the plant circadian clock from relative to absolute units. Using absolute RNA quantification, a simple model predicted abundant clock protein levels in *Arabidopsis thaliana*, up to 100,000 proteins per cell. NanoLUC reporter protein fusions validated the predicted levels of clock proteins *in vivo*. Recalibrating the detailed models to these protein levels estimated their DNA-binding dissociation constants (*K_d_*). We estimate the same *K_d_* from multiple results *in vitro*, extending the method to any promoter sequence. The detailed models simulated the *K_d_* range estimated from LUX DNA-binding *in vitro* but departed from the data for CCA1 binding, pointing to further circadian mechanisms. Our analytical and experimental methods should transfer to understand other plant gene regulatory networks, potentially including the natural sequence variation that contributes to evolutionary adaptation.
