## Supplementary Tables 1 to 8 for "Abundant clock proteins point to missing molecular regulation in the plant circadian clock"

### Sheet: ReadMe
Supplementary Tables for Urquiza-Garcia et al. 2024
Tabs give table number and title
Supplementary Table 4 has a legend in cell A3, others do not have separate table legends.
Supp. Table No.	Title
Supplementary Table 1	Estimated translation s and degradation k parameters for the simple protein model
Supplementary Table 2	Parameter values of the U2019.5 model, and corresponding nuclear concentrations for Kd parameters g1-g16
Supplementary Table 3	Parameter values of the U2020.5 model, and corresponding nuclear concentrations for Kd parameters g1-g16
Supplementary Table 4	All DNA-binding dissociation constants (Kd) from models U2019.5 and U2020.5 simulation and derived from experimental data using EMA.
Supplementary Table 5	Predictions, limitations, gaps and areas for future work
Supplementary Table 6	Cloning of genomic fragments of clock genes for C-terminal fusions with NanoLUC-3FLAG-10His, basepair position relative to transcription start for the major transcript variant in TAIR10
Supplementary Table 7	Primer sequences for genomic cloning of clock genes. Lower case script indicates overlaps for Gibson assembly, either with internal or with vector sequences.
Supplementary Table 8	Circadian periods of host plants and complemented, transgenic lines carrying protein reporter fusions, measured using the LUC+ reporter genes listed. RAE, Relative Amplitude Error from FFT-NLLS analysis. Two groups of seedlings were tested for each line.

### Sheet: Supp T1 SimpleModel
Supplementary Table 1
Estimated translation s and degradation k parameters for the simple protein model
Protein	ORF (codons)	s (proteins per mRNA per hour)	k or klight (per hour)	kdark (per hour)
LHY	646	167.1	0.39	-
CCA1	609	177.3	0.2	-
PRR9	468	230.7	0.3	2.55
PRR7	727	148.5	3.79	2.55
PRR5	558	193.5	4.15	1.38
TOC1	618	174.75	0.6	-
LUX	323	334.36	0.189	-
ELF4	111	972.97	0.521	-
ELF3	695	155.39	0.08	-

### Sheet: Supp T2 U2019.5
Supplementary Table 2
Parameter values of the U2019.5 model, and corresponding nuclear concentrations for Kd parameters g1-g16
Parameter ID	Value	Native unit	Nuclear concentration (M)
cEG	0.00381491	mol/cell				Volume (L)
cGn_tot	471.886	mol/cell			nuclei, Koffler 2013	1.168e-13
dZG	29717.8				nuclei, Tirichine 2009	1.12533e-13
g1	6709.15	mol/cell	9.71584e-08		mean nuclear volume	1.14667e-13
g10	67504.9	mol/cell	9.7757e-07		Avogadro's number
g11	59994.4	mol/cell	8.68807e-07		6.02214e+23	6.90538e+10
g12	16905.5	mol/cell	2.44816e-07
g13	81139.5	mol/cell	1.17502e-06
g14	206.416	mol/cell	2.9892e-09
g15	42247.3	mol/cell	6.11803e-07
g16	28140.7	mol/cell	4.07518e-07
g2	595.534	mol/cell	8.6242e-09
g3	44194.9	mol/cell	6.40007e-07
g4	451.307	mol/cell	6.53559e-09
g5	20979	mol/cell	3.03807e-07
g6	24508.1	mol/cell	3.54913e-07
g7	5921.58	mol/cell	8.57531e-08
g8	407.963	mol/cell	5.9079e-09
g9	33341.6	mol/cell	4.82835e-07
ge3	1	-
gl	1	-
gm3	1	-
gm4	1	-
gm5	1	-
gm7	1	-
gm9	1	-
gmg	1	-
gml	1	-
gmt	1	-
gp7	1	-
L	1	-
m1	0.472478	1/h
m10	4.16475	1/h
m11	1	1/h
m12	1.51873	1/h
m13	0.500914	1/h
m14	0.44088	1/h
m15	0.982635	1/h
m16	0.63251	1/h
m17	0.60661	1/h
m18	4.17528	1/h
m19	1.185	1/h
m2	0.270383	1/h
m20	1.23925	1/h
m21	0.0800305	1/h
m22	0.0624119	1/h
m23	1.48058	1/h
m24	0.0766745	1/h
m26	0.412244	1/h
m27	0.1	1/h
m29	15.4767	1/h
m3	0.209727	1/h
m30	13.0723	1/h
m31	0.3	1/h
m32	0.177867	1/h
m33	13	1/h
m34	0.639826	1/h
m35	0.247772	1/h
m36	0.0988628	1/h
m37	0.638671	1/h
m39	0.394231	1/h
m4	0.2	1/h
m5	0.365604	1/h
m6	0.106923	1/h
m7	0.202205	1/h
m8	0.386559	1/h
m9	5.23629	1/h
n1	1012.38	transcript/h
n10	5.01513	transcript/h
n11	6.69497	transcript/h
n12	1047.34	transcript/h
n13	123.398	transcript/h
n14	0.1	transcript/h
n2	74.5203	transcript/h
n3	17.903	transcript/h
n4	3.79396	transcript/h
n5	0.23	transcript/h
n6	20	transcript/h
n7	14.2168	transcript/h
n8	18.4037	transcript/h
n9	5.885	transcript/h
p1	97.9092	protein/mRNA*h
p10	3785.33	protein/mRNA*h
p11	310.102	protein/mRNA*h
p12	0.00102394	protein/mRNA*h
p13	0.0765571	protein/mRNA*h
p14	8067.53	protein/mRNA*h
p15	3	protein/mRNA*h
p16	779.164	protein/mRNA*h
p17	0.0021423	protein/mRNA*h
p18	0.23691	protein/mRNA*h
p19	1.69252	protein/mRNA*h
p2	135.121	protein/mRNA*h
p20	0.085715	protein/mRNA*h
p21	2.65391	protein/mRNA*h
p23	145.407	protein/mRNA*h
p24	11.2645	protein/mRNA*h
p25	0.000596694	protein/mRNA*h
p26	6.03986e-06	protein/mRNA*h
p27	778.696	protein/mRNA*h
p28	21.5198	protein/mRNA*h
p29	0.305804	protein/mRNA*h
p3	15230.7	protein/mRNA*h
p31	0.140796	protein/mRNA*h
p4	421.239	protein/mRNA*h
p5	0.000354705	protein/mRNA*h
p6	0.6	protein/mRNA*h
p7	0.3	protein/mRNA*h
p8	501.185	protein/mRNA*h
p9	1306.04	protein/mRNA*h
q1	224.07	transcript/[A.U.L.*A.U.cP*h]
q2	149.394	transcript/[A.U.L.*A.U.cP*h]
q3	175.758	transcript/[A.U.L.*A.U.cP*h]
A.U.L	Arbitrary Units of Light
A.U.cP	Arbitrary Units of cP (proposed as PhyA)

### Sheet: Supp T3 U2020.5
Supplementary Table 3
Parameter values of the U2020.5 model, and corresponding nuclear concentrations for Kd parameters g1-g16
Parameter ID	Value	Native unit	Nuclear concentration (M)			Volume (L)
at1	0.0154025				nuclei, Koffler 2013	1.168e-13
at2	3.54004				nuclei, Tirichine 2009	1.12533e-13
at3	5.5383				mean nuclear volume	1.14667e-13
dZG	10277.7				Avogadro's number		M
g1	5397.82	mol/cell	7.81683e-08		6.02214e+23	6.90538e+10	1
g10t	557.85	mol/cell	8.07849e-09
g11t	5103.04	mol/cell	7.38995e-08
g12t	760115	mol/cell	1.10076e-05
g13t	18663.9	mol/cell	2.7028e-07
g14	151.101	mol/cell	2.18817e-09
g14t	294.253	mol/cell	4.26122e-09
g15	27125.2	mol/cell	3.92812e-07
g15t	684891	mol/cell	9.91823e-06
g16	20038.1	mol/cell	2.90182e-07
g1t	78571.3	mol/cell	1.13783e-06
g2	368.168	mol/cell	5.33161e-09
g2t	3.08428e+06	mol/cell	4.46649e-05
g3	67131.9	mol/cell	9.72168e-07
g3t	19.8636	mol/cell	2.87653e-10
g4t	3166.4	mol/cell	4.58542e-08
g5t	4.2665e+06	mol/cell	6.17851e-05
g6	18551.7	mol/cell	2.68656e-07
g6t	140.535	mol/cell	2.03515e-09
g7	836.055	mol/cell	1.21073e-08
g7t	1282.94	mol/cell	1.85789e-08
g8t	5871.51	mol/cell	8.50281e-08
g9t	64223	mol/cell	9.30043e-07
ge3	1	-
gl	1	-
gm3	1	-
gm4	1	-
gm5	1	-
gm7	1	-
gm9	1	-
gmg	1	-
gml	1	-
gmt	1	-
gp7	1	-
m1	0.670835	1/h
m10	15.6451	1/h
m11	1	1/h
m18	4.17967	1/h
m19	3.86136	1/h
m1t	0.466643	1/h
m2	0.0340413	1/h
m20	7.67121	1/h
m21	0.0242363	1/h
m26	0.479114	1/h
m27	0.1	1/h
m29	28.1321	1/h
m2t	0.326569	1/h
m3	0.182996	1/h
m30	3.14047	1/h
m31	0.3	1/h
m32	0.089501	1/h
m33	13	1/h
m34	0.520002	1/h
m35	0.251701	1/h
m36	0.154174	1/h
m37	1.05942	1/h
m39	0.550029	1/h
m3t	16.2012	1/h
m4t	0.222189	1/h
m9	7.65601	1/h
mp1t	0.485683	1/h
mp2t	1.00501	1/h
mp3t	19.9338	1/h
mp4t	0.496268	1/h
mp5t	0.000635713	1/h
mp6t	0.0799696	1/h
mp7t	0.0536273	1/h
mp8t	0.358599	1/h
n1	202.99	transcript/h
n12	1143.99	transcript/h
n13	130.718	transcript/h
n14	0.1	transcript/h
n3	16.1089	transcript/h
n5	0.23	transcript/h
n6	20	transcript/h
nt1	7.13677	transcript/h
nt2	1853.85	transcript/h
nt3	81.8693	transcript/h
nt4	29.912	transcript/h
p1	87.7506	protein/mRNA*h
p11	241.368	protein/mRNA*h
p12	0.013768	protein/mRNA*h
p13	0.0205581	protein/mRNA*h
p14	3955.82	protein/mRNA*h
p15	3	protein/mRNA*h
p16	447.558	protein/mRNA*h
p17	0.00648611	protein/mRNA*h
p18	0.0717683	protein/mRNA*h
p19	2.37344	protein/mRNA*h
p1t	1459.4	protein/mRNA*h
p2	93.5844	protein/mRNA*h
p20	0.0794133	protein/mRNA*h
p21	12.6922	protein/mRNA*h
p23	86.325	protein/mRNA*h
p24	20.6054	protein/mRNA*h
p25	0.0196541	protein/mRNA*h
p26	5.73183e-06	protein/mRNA*h
p27	777.138	protein/mRNA*h
p28	8.87511	protein/mRNA*h
p29	0.166144	protein/mRNA*h
p2t	782.382	protein/mRNA*h
p3	21032.9	protein/mRNA*h
p31	0.16785	protein/mRNA*h
p3t	1203.03	protein/mRNA*h
p4t	239.729	protein/mRNA*h
p5t	0.00019965	protein/mRNA*h
p6	0.6	protein/mRNA*h
p7	0.3	protein/mRNA*h
q1	201.991	transcript/[A.U.L.*A.U.cP*h]
q2	152.478	transcript/[A.U.L.*A.U.cP*h]
q3t	126.949	transcript/[A.U.L.*A.U.cP*h]
A.U.L	Arbitrary Units of Light
A.U.cP	Arbitrary Units of cP (proposed as PhyA)

### Sheet: Supp T4 Kds
Supplementary Table 4
All DNA-binding dissociation constants (Kd) from models U2019.5 and U2020.5 simulation and derived from experimental data using EMA.
Kd's are listed by the simulated protein variable, such as cEC for the Evening Complex, the regulated variable, such as cE4m for ELF4 mRNA, and the name of the Kd parameter, such as g2. Kd/ChIP peaks, a possible calibration of the simulated Kd by the number of genomic regions bound in ChIP-seq data (columns M:O), see Discussion. Kd's derived using EMA from experimental data are listed, together w…
Model	Model regulator	Model target	parameter	Sim. Kd (copy number/cell)	M	Sim. Kd (nM)	Kd / ChIP peaks (nM)	nM/ChIP-peaks	EMA Kd (nM)	EMA z-score
U2019.5	cP9,cP7,cP5,cT	cLm	g1	6709.15	9.71584e-08	97.1584	3.59846	ND				Protein	Number of ChIP-seq peaks	reference
U2019.5	cEC	cE4m	g2	595.534	8.6242e-09	8.6242	0.179671	#REF!	1.67727	1.73329		CCA1	1548	Kamioka et al 2016 figure 4
U2019.5	cP9	cP7m	g11	59994.4	8.68807e-07	868.807	0.792707	ND				P9,7,5,TOC1	27	Liu T et al 2016 Figure 3
U2019.5	cEC	cGm	g14	206.416	2.9892e-09	2.9892	0.0622751	#REF!	2.49096	0.30365		TOC1	334	Liu T et al 2016 Figure 3
U2019.5	cP7	cP5m	g13	81139.5	1.17502e-06	1175.02	8.90166	ND				P5,TOC1	300	Liu T et al 2016 Figure 3
U2019.5	cEC	cP9m	g8	407.963	5.9079e-09	5.9079	0.123081	#REF!	2.54456	1.01611		LUX 22 ºC	48	Ezer D. et al 2017 figure 1
U2019.5	cEC	cTm	g4	451.307	6.53559e-09	6.53559	0.136158	#REF!	3.17039	0.234698		LUX 17 ºC	895	Ezer D. et al 2017 figure 1
U2019.5	cL	cE3m	g16	28140.7	4.07518e-07	407.518	0.263254	ND				P9	1096	Liu T et al 2016 Figure 3
U2019.5	cL	cE4m	g6	24508.1	3.54913e-07	354.913	0.229272	ND	0.253796	2.70213		P7	132	Liu T et al 2016 Figure 3
U2019.5	cL	cGm	g15	42247.3	6.11803e-07	611.803	0.395222	ND	0.576	1.27005
U2019.5	cL	cLUXm	g6	24508.1	3.54913e-07	354.913	0.23	ND	0.343695	2.02633
U2019.5	cL	cP9m	g9	33341.6	4.82835e-07	482.835	0.311909	ND	0.315747	2.23717
U2019.5	cL	cTm	g5	20979	3.03807e-07	303.807	0.196258	ND	0.406234	2.14673
U2019.5	cL+cLmod	cP7m	g10	67504.9	9.7757e-07	977.57	0.631505	ND	0.315747	2.23717
U2019.5	cLmod	cP5m	g12	16905.5	2.44816e-07	244.816	0.15815	ND
U2020.5	cP9,cP7,cP5,cT	cLm	g1	5397.82	7.81683e-08	78.1683	2.89512	ND
U2020.5	cEC	cE4m	g2	368.168	5.33161e-09	5.33161	0.111075	#DIV/0!	1.67727	1.73329
U2020.5	cT	cP5m	g11t	5103.04	7.38995e-08	73.8995	0.221256	ND
U2020.5	cEC	cGm	g14	151.101	2.18817e-09	2.18817	0.0455869	#DIV/0!	2.49096	0.30365
U2020.5	cEC	cLUXm	g10t	368.168	5.33161e-09	5.33161	0.111075		1.81221	0.994917
U2020.5	cEC	cP5m	g10t	557.85	8.07849e-09	8.07849	0.168302	#DIV/0!	2.87262	1.39269
U2020.5	cEC	cP7m	g6t	140.535	2.03515e-09	2.03515	0.042399	0.0154178	1.27236	2.16444
U2020.5	cEC	cP9m	g3t	19.8636	2.87653e-10	0.287653	0.00599278	#REF!	2.54456	1.01611
U2020.5	cT	cTm	g15t	684891	9.91823e-06	9918.23	29.6953	ND
U2020.5	cEC	cTm	g14t	294.253	4.26122e-09	4.26122	0.0887754	#DIV/0!	3.17039	0.234698
U2020.5	cL	cE3m	g16	20038.1	2.90182e-07	290.182	0.187456	ND
U2020.5	cL	cE4m	g6	18552.7	2.90182e-07	290.182	0.187456	ND	0.253796	2.70213
U2020.5	cL	cGm	g15	27125.2	3.92812e-07	392.812	0.253754	ND	0.576	1.27005
U2020.5	cL	cLUXm	g6	18551.7	2.68656e-07	268.656	0.173551	ND	0.343695	2.02633
U2020.5	cL	cP5m	g9t	64223	9.30043e-07	930.043	0.600803	ND	0.474594	2.06043
U2020.5	cP5,cT	cP9m	g4t	3166.4	4.58542e-08	45.8542	0.152847	ND
U2020.5	cL	cP7m	g5t	4.2665e+06	6.17851e-05	61785.1	39.9129	ND	0.315747	2.23717
U2020.5	cL	cP9m	g2t	3.08428e+06	4.46649e-05	44664.9	28.8533	ND	0.448941	2.1301
U2020.5	cL	cTm	g13t	18663.9	2.7028e-07	270.28	0.174599	ND	0.406234	2.14673
U2020.5	cLmod	cP5m	g8t	5871.51	8.50281e-08	85.0281	0.0549277	ND
U2020.5	cP5,cT	cP7m	g7t	1282.94	1.85789e-08	18.5789	0.0619296	ND
U2020.5	cLmod	cP9m	g1t	78571.3	1.13783e-06	1137.83	0.73503	ND
U2020.5	cLmod	cTm	g12t	760115	1.10076e-05	11007.6	7.11084	ND

### Sheet: Supp T5 predictions, gaps
Supplementary Table 5
Predictions, limitations, gaps and areas for future work
System function	Component	Prediction / Limitation / Gap	Outcome	Studies reported, or for others in future
Circadian molecular mechanisms	Clock protein regulation	Prediction: levels of bulk clock proteins are significantly controlled by RNA abundance, as in the Simple Model	Largely correct for rhythmic timing but predicted rhythmic amplitudes varied	Reported data for validation: Predicted/simulated/measured peak and trough levels in Table 1, models and protein timeseries in shared data
	Translation rates	Gap: the simple model used the yeast ribosome elongation rate	as above	Future: compare to directly-measured plant ribosome elongation rates, then to the particular translation rates for the clock genes
	DNA- and protein-binding affinities	Gap: in vitro measured Kd values were available only for LHY, CCA and LUX	Kd data differ from in vivo conditions; no Kd data for PRR proteins	Future: compare to directly-measured affinities for DNA and partner proteins in vitro, then to in vivo binding dynamics
Mechanistic clock gene circuit models	Parameter values	Limitation: U2019, U2020 models use single parameter sets at each stage of model development	Urquiza-Garcia and Millar, 2021, found suitable point solutions in parameter space but a larger region of parameter values might also allow the clock models to fit the data, with slightly different dynamics	Reported resource: SloppyCell output files (shared in FAIRDomHub) estimate the distribution of each parameter value
				Future: model ensembles could use multiple parameter sets drawn from the SloppyCell distributions, preferably with sufficient analysis to understand the differences in their dynamics
	Gene interactions	Limitation: models of the cascade of PRR gene regulation fit the timeseries data similarly, whether using inter-PRR activation or inhibition, both in Fogelmark et al. 2014 and in U2019 vs. U2020	It's unclear what (if any) functional effects determine the balance between activation and repression of PRR genes, so both Fogelmark et al. 2014 and our work include both types of regulation	Future: modelling further prr mutants, perhaps combined with activator mutations, might better constrain the balance between PRR gene activation and repression
	Model variables	Limitation: Lumped variables, notably CCA1 and LHY are combined	Reduces model parameter numbers, while data to distinguish the specific functions of LHY and CCA1 is limited	Future: discriminating data might distinguish LHY and CCA1 functions, e.g. at different temperatures or in natural genetic variants
		Limitation: Selective variables	PRR protein modifications suggested from TOC1 effects on LHY/CCA1 RNA are absent, for example.	Future: include active/inactive PRR protein pools initially, later model (in)activation mechanisms such as phosphorylation
		Limitation: Hypothetical variables	Our models retain hypothetical variable P and multiple pools COP1 complexes	Literature: Seaton et al. 2018 identify P with PhyA, future models could make this explicit substitution; Future: new biochemical data is required to distinguish the temporal contributions of COP1-containing complexes
		Limitation: models focus on the earliest-reported clock genes, which have the most reported data	Some processes might be represented in our models but without their biochemical effectors; other processes might not be represented	Future: expand detailed models to new components (FIO, EBI, LNKs etc); update simplified models that represent as much of the full model's dynamics as possible
Modelling practices	Model format	Prediction: adopting a standard format for model exchange will faciliate model re-use	Models have been shared in SBML format wherever possible; past models have been re-used from SBML files but also from Matlab files.	Reported resource: all U2019 and U2020 versions are available in SBML and other formats (Copasi, Antimony)
	Model versioning	Prediction: growing data availability will allow model updating, and numerical methods will allow model ensembles, requiring a naming convention for model versions	The convention proposed in Flis et al., 2015, is adopted in this work	Validation reported: multiple parameter sets were published in different versions of models P2011 and F2014, and here U2019 and U2020; alternative representations of the same parameter set in P2011
	Goodness of fit	Prediction: progress in modelling should improve models' fit to reference data sets, requiring a convention to assess and recognise this form of progress	No convention exists. This work compares U2019 and U2020 to the data using a custom-built indicator.	Reported resources: our protein timeseries data are shared, adding to reference RNA timeseries data from Flis et al., 2015. cvRMSE was suggested as a flexible indicator of model fit (Chew et al., 2022), based on practice in other research fields
	Application in biological engineering	Prediction: the complexity of detailed models is justified by their explicit depiction of the components required to understand natural genetic variation, or to engineer new variants	Our simplified estimation of Kd's from genomic sequence is an example of the sequence-driven model components that will be required.	Reported data: Figure 10b illustrates a first step towards using sequence inputs to U2019.5 to simulate natural genetic variation
DNA-binding proteins	Model of sequence-dependent binding	Limitation: genome-wide protein binding in vivo is modelled in the biochemical kinetics for just the few clock genes	This simplification should be recognised as a first approximation	Future: statistical mechanics approaches can be applied, constrained in part by the protein numbers reported here
		Limitation: interaction of neighbouring/overlapping protein-binding and modification sites within chromatin is ignored	This simplification should be recognised as a first approximation	Future: the DNA-binding model could be extended with functional data from cis-element analysis in vivo and nucleosome positioning etc data
		Limitation: the total Kd's were estimated for the intergenic region upstream of clock genes	This simplification should be recognised as a first approximation	Future: compare the results if this calculation is limited to only the specific sequence intervals identified by ChIP-seq in each promoter
	Data on DNA-binding site preferences	Prediction: biophysical assays of DNA-binding Kd in vitro will be relevant in vivo	Mixed results suggest missing levels of molecular regulation in the models	Reported data: linear relationships of SPR/EMSA data with PBM data suggest that in vitro data sets might be consistent (Figure 5). Simulated Kd in vivo is closer to these values for the fraction of LUX in the EC than for bulk LHY/CCA1 (Figure 4 and Table 2)
		Gap: few binding sequences tested in specific, biophysical assays of clock proteins; few clock proteins tested in PBMs	for example, the single "non-binding" sequence tested for LHY/CCA1 binding was a mutation of the high-affinity consensus, far from the weakest binding in PBM data	Broader issue, we speculate limited by global capacity in plant biochemistry and biophysics, and by a research culture of qualitative discovery; one post-doc described these studies "the most boring part of my time in the lab"
		Gap: few/no measures of plant DNA-binding protein dynamics in vivo	Even the available in vitro data needed new calibration to compare to the simulated Kd's in vivo	Broader issue: some imaging methods are harder to apply in plants due to plant cell walls and chlorophyll fluorescence
NanoLUC reporter protein	NanoLUC reporter plants	Gap: protein fusion reporters focus on a subset of clock proteins	The very large GI protein was not tested here but GI is known to be regulated in part by its interactions, which would not be detectable by our bulk fusion assays.	Resource reported: a range of our NanoLUC vectors are alerady available from AddGene. Some of the transgenic Arabidopsis reporter lines are already available and remaining lines will be deposited at the uNASC stock centre.
	NanoLUC assay in vitro	Limitation: calibration of our assays uses available data values, for example the cell number per gramme leaf fresh weight (Flis et al., 2015)	Our analysis is consistent with the TiMet RNA timeseries used in the simple model but the uncertainty in the calibration is unknown	Future: repeat the calibration for multiple sample types
	NanoLUC assay in vivo	Gap: does NanoLUC bioluminescence activate plant photoreceptors?	"Dark" conditions might be altered by the furimazine substrate; expected to affect hypersensitive, dark-grown seedlings far more than the light-grown plants tested here.	Future: test etiolated hypocotyl length in the brightest NanoLUC lines, with and without substrate: similar to early controls for Firefly LUC (Millar et al, 1992)
		Gap: calibration of camera/luminometer equipment is not in absolute units (photons)	In vivo assays cannot indicate absolute protein levels	Future: sealed radioactive standards are available for luminometers, and can also calibrate low-light cameras
Genetic analysis	NanoLUC reporter plants	Limitation: representative transgenic lines were selected, where the protein fusion transgene complemented the host plant's clock gene mutation	Each transgenic line gives a point estimate of the functional protein level, rather than mapping the relationship between protein levels and clock function	Future: an allelic series of transgenic lines with different expression levels could be derived for each protein reporter, to test this quantitative relationship
		Limitation: double-mutant host plants were complemented for LHY and CCA1, and for PRR7. Possible functional distinctions between LHY and CCA1, and between PRR7 and PRR9, might affect the complementation by individual clock protein fusions	As noted above, there are limited data to distinguish LHY and CCA1 functions. This approach should be recognised as a first approximation.	Future: the allelic series in the line above will be useful, along with single-mutant backgrounds, to test the individual gene functions
Unified molecular, organismal and evolutionary genetics, aka Systems Biology	Model integration	Limitation: the causal chain from genome sequence, to plant traits in the field, spans multiple models	the sequence-driven model for Kd and the U2019/U2020 clock models reported here, the FMv2 plant-scale model and the FM-life lifecycle model, are not only separate models but also run natively in different computing environments	Future: the FMv2 was composed from four existing models (Chew et al. 2014), so that process of composition could be extended in future, in order to link the other models, possibly using statistical emulators if the low-level models are too computationally demanding to run in full.
	Software implementation	Gap: there is no widely-usable interface for biologists to run such a linked model	The intellectual challenge of knowing multiple models well enough to understand and then test their composition is compounded by the technical challenge of running the different environments	Future: in Millar et al. 2019, we discussed the strategic choice between refactoring all the models into a common modelling platform, or linking disparate models across different platforms
	Making genome sequence an input to the models	Limitation: only the LHY/CCA1 and LUX DNA-binding site sequences affect parameter values in U2019/U2020 clock models	Some data available are absent from the model, for example on sequence-specific, post-translational effects due to RNA structure	Future: potential modeling of temperature-specific, alternative splicing data is noted in the Discussion
	Natural variation	Gap: no description of natural genetic variation has been linked to the circadian clock models	The At1001 genomes resource is used here as a starting illustration	Reported illustration: the potential effects of natural genetic variation in GI sequences across many accessions (Figure 10b) are included as an illustration of the future potential from this approach.

### Sheet: Supp T6 genomic clones
Supplementary Table 6
Cloning of genomic fragments of clock genes for C-terminal fusions with NanoLUC-3FLAG-10His, basepair position relative to transcription start for the major transcript variant in TAIR10
Gene	Start	End
CCA1	-531	3043
LHY	-899	3877
PRR7	-1216	3692
TOC1	-1425	3110
LUX	-614	1917
ELF3	-1012	4141

### Sheet: Supp T7 primers
Supplementary Table 7
Primer sequences for genomic cloning of clock genes. Lower case script indicates overlaps for Gibson assembly, either with internal or with vector sequences.
Gene	Primer name	Primer sequence	Tm ºC	Cloning method
CCA1	CCA1for	AGTCTTCTACCCTTCATGCATGGTTAGC	60.2	Gateway
CCA1	attB1CCA1for	GTACAAAAAAGCAGGCTTAAGTCTTCTACCCTTCATGCATGGTTAGC	60.2	Gateway
CCA1	CCA1rev	TGTGGAAGCTTGAGTTTCCAACCGC	61.9	Gateway
CCA1	attB2CCA1rev	CAAGAAAGCTGGGTTTGTGGAAGCTTGAGTTTCCAACCGC	61.9	Gateway
LHY	LHYfor	TTTTGGAATAATTTCGGTTATTTCAATTAGATTCGGGTAGT	60.3	Gateway
LHY	attB1LHYfor	GTACAAAAAAGCAGGCTTATTTTGGAATAATTTCGGTTATTTCA	50.5	Gateway
LHY	LHYrev	TGTAGAAGCTTCTCCTTCCAATCGAAGC	60.4	Gateway
LHY	attB2LHYrev	CAAGAAAGCTGGGTTTGTAGAAGCTTCTCCTTCC	50	Gateway
TOC1	TOC1for	GAGATCGCTCGGCTCAACAACAATATAT	59.1	Gateway
TOC1	attB1TOC1for	GTACAAAAAAGCAGGCTTAGAGATCGCTCGGCTCAACAACAATATAT	59.1	Gateway
TOC1	TOC1rev	AGTTCCCAAAGCATCATCCTGAGGAG	60.1	Gateway
TOC1	attB2TOC1rev	CAAGAAAGCTGGGTTAGTTCCCAAAGCATCATCCTGAGGAG	60.1	Gateway
PRR7	PRR7for	CGTCGGTGTAGAAGAGATCACGCTTAG	60.5	Gateway
PRR7	attB1PRR7for	GTACAAAAAAGCAGGCTTACGTCGGTGTAGAAGAGATCACGCTTAG	60.5	Gateway
PRR7	PRR7rev	GCTATCCTCAATGTTTTTTATGTCGTTATCATCAG	58.6	Gateway
PRR7	attB2PRR7rev	CAAGAAAGCTGGGTTGCTATCCTCAATGTTTTTTATGTCGTTATCATCAG	58.6	Gateway
LUX	LUXfor	AGAAGAAGATAACGTTTCGTCAGTTTGTGAAG	59.5	Gateway
LUX	attB1LUXfor	GTACAAAAAAGCAGGCTTAAGAAGAAGATAACGTTTCGTC	50.2	Gateway
LUX	LUXrev	CATGATACTTTGTATGATCCTCTCCTGAACAGATG	60	Gateway
LUX	attB2LUXrev	CAAGAAAGCTGGGTTCATGATACTTTGTATGATCCTCTC	50.7	Gateway
BOA	BOAfor	TGTTTCAAAGGCAGCGTCTGCGTTATG	62.3	Gateway
BOA	attB1BOAfor	GTACAAAAAAGCAGGCTTATGTTTCAAAGGCAGCGTCTG	55.8	Gateway
BOA	BOArev	CTTGTCATTCACGTCACCACCACCAAC	62	Gateway
BOA	attB2BOArev	CAAGAAAGCTGGGTTCTTGTCATTCACGTCACCACC	55.8	Gateway
ELF3	pGWB601_ELF3pro_for	gtcactatggcggcccctcgaCAATAACGTATCACAGCTCCTAGAGC	57	Gibson
ELF3	gib_ELF35_rev	CAGAGGAAGGAAGAAGATGACTTGTGAACAGAGAGAGG	64	Gibson
ELF3	gib_ELF35_for	CCTCTCTCTGTTCACAAGTCATCTTCTTCCTTCCTCTG	64	Gibson
ELF3	gib_ELF31_for	CATCTTGATTCTTCAGCCGCAAACCAAGCAACTGAGAAG	67	Gibson
ELF3	gib_ELF31_rev	TTCTCAGTTGCTTGGTTTGCGGCTGAAGAATCAAGATGC	67	Gibson
ELF3	gib_ELF32_for	CTATAACTCAGTTTCATATTCTGTCTCATTTTGGGAGAAAGAG	61	Gibson
ELF3	gib_ELF32_rev	CTCTTTCTCCCAAAATGAGACAGAATATGAAACTGAGTTATAG	61	Gibson
ELF3	gib_ELF33_for	GCTGCATCACCGGATCTCTTGCTCGATGAGATCAG	67	Gibson
ELF3	gib_ELF33_rev	CTGATCTCATCGAGCAAGAGATCCGGTGATGCAGC	67	Gibson
ELF3	ELF34_NL_for	CGTAAACGCTATGACTCCTCTAAGCCTatggtcttcacactcgaagatttc	55	Gibson
ELF3	ELF34_NL_rev	gaaatcttcgagtgtgaagaccatAGGCTTAGAGGAGTCATAGCGTTTACG	59	Gibson
ELF3	gibson_NL3F10H_rev	cgatcggggaaattcgagcttcagtgatggtgatggtgatggtg	58	Gibson

### Sheet: Supp T8 periods
Supplementary Table 8
Circadian periods of host plants and complemented, transgenic lines carrying protein reporter fusions, measured using the LUC+ reporter genes listed. RAE, Relative Amplitude Error from FFT-NLLS analysis. Two groups of seedlings were tested for each line.
Line name	Genotype	Transgenes	Period mean	Period SEM	RAE mean
Col-0 CCA1p:LUC WT	Col-0 wild type	CCA1p:LUC+	24.78	1.6	0.53
detla cl CCA1p:LUC mut	cca1-1/lhy-11	CCA1p:LUC+	18.11	0.44	0.86
detla cl CCA1p:LUC LNL35.1	cca1-1/lhy-11	CCA1p:LUC+, LHYp:LHY-NL3F10H	25.64	0.14	0.44
detla cl CCA1p:LUC CNL63.1	cca1-1/lhy-11	CCA1p:LUC+, CCA1p:CCA1-NL3F10H	25.48	1.82	0.67
toc1-2 CCA1p:LUC mut	toc1-2	CCA1p:LUC+	21.36	0.46	0.49
toc1-2 CCA1p:LUC TN30.2	toc1-2	CCA1:pLUC+, TOC1p:TOC1-NL3F10H	24.96	0.03	0.69
Col-0 CCR2p:LUC WT	Col-0 wild type	CCR2p:LUC+	24.88	1.08	0.69
prr79 CCR2p:LUC	prr7-3/prr9-11	CCR2p:LUC+	28.97	2.84	0.29
prr79 CCR2p:LUC P7NL18.2	prr7-3/prr9-11	CCR2p:LUC+, PRR7p:PRR7-NL3F10H	25.82	1.08	0.39
Col-0 CAB2:pLUC	Col-0 wild type	CAB2p:LUC+	24.37	0.07	0.53
Col CAB2p:LUC lux-2 mut	lux-2	CAB2p:LUC+	26.35	2.76	0.96
lux-2 CAB2p:LUC LUXNL21.2	lux-2	CAB2p:LUC+, LUXp:LUX-NL3F10H	23.58	0.44	0.53
lux-2 CAB2p:LUC LUXNL9.2	lux-2	CAB2p:LUC+, LUXp:LUX-NL3F10H	24.52	0.23	0.45
